# Changes in the blood plasma lipidome associated with response to atypical antipsychotic treatments in schizophrenia

**DOI:** 10.1101/2020.03.25.008474

**Authors:** Valéria de Almeida, Guilherme L. Alexandrino, Adriano Aquino, Alexandre F. Gomes, Michael Murgu, Paul C. Guest, Johann Steiner, Daniel Martins-de-Souza

## Abstract

Atypical antipsychotics are widely used to manage schizophrenia symptoms. However, these drugs can induce deleterious side effects, such as MetS, which are associated with an increased cardiovascular risk to patients. Lipids play a central role in this context, and changes in lipid metabolism have been implicated in schizophrenia’s pathobiology. Furthermore, recent evidence suggests that lipidome changes may be related to antipsychotic treatment response. The aim of this study was to evaluate the lipidome changes in blood plasma samples of schizophrenia patients before and after 6 weeks of treatment with either risperidone, olanzapine, or quetiapine. Liquid chromatography tandem mass spectrometry (LC-MS/MS) analysis showed changes in the levels of ceramides (Cer), glycerophosphatidic acids (PA), glycerophosphocholines (PC), phosphatidylethanolamines (PE), phosphatidylinositols (PI), glycerophosphoglycerols (PG), and phosphatidylserines (PS) for all treatments. However, the treatment with risperidone also affected diacylglycerides (DG), ceramide 1-phosphates (CerP), triglycerides (TG), sphingomyelins (SM), and ceramide phosphoinositols (PI-Cer). Moreover, specific lipid profiles were observed that could be used to distinguish poor and good responders to the different antipsychotics. As such, further work in this area may lead to lipid-based biomarkers that could be used to improve the clinical management of schizophrenia patients.
