## Supplemental Table 1 for "Changes in the blood plasma lipidome associated with response to atypical antipsychotic treatments in schizophrenia"

### Sheet: Table_1
	T0 PANSS raw				T0 corrected PANSS				T6 PANSS raw				T6 corrected PANSS				Good response ⩾ 50% corrected PANSS total reduction
ID patient	PANNS P1-P7	PANNS N1-N7	PANNS G1-G16	PANNS Summe	PANSS P1-P7	PANSS N1-N7	PANSS G1-G16	PANSS total	PANNS P1-P7	PANNS N1-N7	PANNS G1-G16	PANNS Summe	PANSS P1-P7	PANSS N1-N7	PANSS G1-G16	PANSS total	relative PANSS total improvement T0-T6	All patients	First episode patient	Drug naive	duration years	Medication	Gender	Age	Smoking	BMI T0 [kg/m2]	BMI T6 [kg/m2]
133	17	34	49	106	10	27	33	70	10	18	28	59	3	11	12	26	0.628571	good responder	Yes	No	0	Olanzapine	F	25	Yes	23.99	26.2
147	31	31	55	126	24	24	39	87	12	24	39	82	5	17	23	45	0.482759	bad responder	Yes	Yes	0	Olanzapine	M	25	Yes	28.06	25.35
151	26	9	40	79	19	2	24	45	8	8	19	38	1	1	3	5	0.888889	good responder	No	No	0	Olanzapine	F	45	Yes	30.49	29.36
208	38	18	35	109	31	11	19	61	12	9	20	44	5	2	4	11	0.819672	good responder	No	No	9	Olanzapine	M	28	Yes	25.25	28.41
260	21	11	31	76	14	4	15	33	8	24	24	59	1	17	8	26	0.212121	bad responder	No	No	1	Olanzapine	M	22	No	27.46	28.41
331	31	9	41	92	24	2	25	51	15	8	31	61	8	1	15	24	0.529412	good responder	No	No	23	Olanzapine	F	39	Yes	29.76	30.46
404	29	10	40	97	22	3	24	49	7	7	20	40	0	0	4	4	0.918367	good responder	No	No	6	Olanzapine	M	45	Yes	26.42	27.74
410	12	26	47	91	5	19	31	55	20	23	48	98	13	16	32	61	-0.109091	bad responder	No	No		Olanzapine	F	50	Yes	24.09	23.38
431	24	26	42	95	17	19	26	62	12	14	26	55	5	7	10	22	0.645161	good responder	Yes	Yes	0	Olanzapine	M	29	Yes	21.13	23.55
440	33	12	45	104	26	5	29	60	13	11	33	65	6	4	17	27	0.55	good responder	No	No	32	Olanzapine	F	59	No	34.96	37.46
479	24	14	44	91	17	7	28	52	13	9	26	52	6	2	10	18	0.653846	good responder	Yes	Yes	0	Olanzapine	F	53	Yes	20.08	21.87
521	27	17	50	102	20	10	34	64	10	9	21	43	3	2	5	10	0.84375	good responder	No	No	10	Olanzapine	M	32	No	30.8	30.1
524	21	13	40	79	14	6	24	44	12	14	29	58	5	7	13	25	0.431818	bad responder	Yes	Yes	0	Olanzapine	F	36	Yes	21.97	25.16
526	26	38	71	138	19	31	55	105	16	29	39	87	9	22	23	54	0.485714	bad responder	Yes	Yes	0	Olanzapine	M	23	No	22.22	24.07
545	28	12	35	84	21	5	19	45	15	7	23	55	8	0	7	15	0.666667	good responder	No	No	0	Olanzapine	F	50	Yes	28.6	28.98
579	14	18	34	75	7	11	18	36	11	7	21	42	4	0	5	9	0.75	good responder	Yes	Yes	0	Olanzapine	F	36	Yes	30.25	29.32
592	38	25	43	122	31	18	27	76	15	7	41	68	8	0	25	33	0.565789	good responder	No	No	14	Olanzapine	M	30	No	31.1	31.4
99	7	17	37	61	0	10	21	31	7	11	29	50	0	4	13	17	0.451613	bad responder	Yes	Yes	0	Quetiapine	F	31	No	19.72	20.76
105	28	32	63	123	21	25	47	93	33	32	64	141	26	25	48	99	-0.0645161	bad responder	No	No	15	Quetiapine	M	47	Yes	21.8	21.14
375	18	30	50	101	11	23	34	68	21	27	42	97	14	20	26	60	0.117647	bad responder	Yes	Yes	0	Quetiapine	M	23	Yes	21.95	22.28
391	25	11	51	97	18	4	35	57	11	9	22	45	4	2	6	12	0.789474	good responder	No	No	32	Quetiapine	F	55	No	29.75	29.75
400	19	27	54	108	12	20	38	70	7	11	20	41	0	4	4	8	0.885714	good responder	No	No		Quetiapine	F	32	No	22.66	23.44
408	15	13	52	87	8	6	36	50	15	19	41	82	8	12	25	45	0.1	bad responder	No	No	2	Quetiapine	F	27	Yes	22.23	20.52
428	20	10	60	94	13	3	44	60	19	12	50	89	12	5	34	51	0.15	bad responder	Yes	Yes	0	Quetiapine	F	38	Yes	32.87	33.22
474	28	14	51	99	21	7	35	63	32	21	42	105	25	14	26	65	-0.031746	bad responder	No	No	11	Quetiapine	M	32	Yes	25	26.23
476	17	17	37	76	10	10	21	41	14	11	32	64	7	4	16	27	0.341463	bad responder	No	No	7	Quetiapine	M	25	Yes	22.02	23.94
487	37	7	62	115	30	0	46	76	13	17	32	70	6	10	16	32	0.578947	good responder	Yes	Yes	0	Quetiapine	M	39	Yes	21.07	22.34
520	16	24	38	90	9	17	22	48	9	11	25	49	2	4	9	15	0.6875	good responder	No	No	0	Quetiapine	F	31	Yes	28.7	29.05
522	17	7	40	67	10	0	24	34	17	9	27	57	10	2	11	23	0.323529	bad responder	Yes	Yes	0	Quetiapine	M	26	Yes	20.96	22.31
539	24	27	58	112	17	20	42	79	21	16	49	94	14	9	33	56	0.291139	bad responder	No	No	3	Quetiapine	M	28	Yes	23.15	21.6
572	16	7	25	51	9	0	9	18	7	7	17	34	0	0	1	1	0.944444	good responder	Yes	Yes	0	Quetiapine	F	36	Yes	21.87	22.38
129	22	29	45	101	15	22	29	66	14	24	32	74	7	17	16	40	0.393939	bad responder	No	No		Risperidone	F	49	Yes	23.88	24.91
136	24	24	46	104	17	17	30	64	15	11	26	55	8	4	10	22	0.65625	good responder	No	No		Risperidone	F	44	No	27.36	27.36
140	25	26	58	115	18	19	42	79	16	15	34	72	9	8	18	35	0.556962	good responder	No	No	7	Risperidone	M	30	Yes	22.22	26.54
156	17	16	28	64	10	9	12	31	12	13	24	54	5	6	8	19	0.387097	bad responder	No	No	2	Risperidone	M	42	Yes	32.89	32.89
162	20	16	37	76	13	9	21	43	7	14	19	43	0	7	3	10	0.767442	good responder	Yes	Yes	0	Risperidone	M	19	Yes	20.15	20.91
247	25	25	55	111	18	18	39	75	15	8	27	54	8	1	11	20	0.733333	good responder	No	No	7	Risperidone	M	40	Yes	22.99	26.04
277	26	12	38	83	19	5	22	46	9	7	21	42	2	0	5	7	0.847826	good responder	Yes	Yes	0	Risperidone	F	20	No	22.15	22.84
278	37	29	58	137	30	22	42	94	13	22	30	71	6	15	14	35	0.62766	good responder	No	No	9	Risperidone	M	31	Yes	22.84	24.22
363	27	25	41	100	20	18	25	63	10	16	23	52	3	9	7	19	0.698413	good responder	Yes	Yes	0	Risperidone	M	25	Yes	20.08	23.67
368	34	20	61	132	27	13	45	85	17	20	47	91	10	13	31	54	0.364706	bad responder	Yes	Yes	0	Risperidone	M	16	Yes	26.54	25.31
370	26	9	39	81	19	2	23	44	9	15	27	54	2	8	11	21	0.522727	good responder	Yes	Yes	0	Risperidone	M	31	No	24.38	25.62
371	35	14	43	104	28	7	27	62	8	7	20	38	1	0	4	5	0.919355	good responder	No	No	6	Risperidone	F	48	No	37.2	37.56
422	28	41	45	121	21	34	29	84	7	9	24	43	0	2	8	10	0.880952	good responder	No	No	11	Risperidone	M	34	Yes	23.62	26.58
426	26	23	46	105	19	16	30	65	12	10	22	47	5	3	6	14	0.784615	good responder	No	No	7	Risperidone	M	30	Yes	21.53	22.47
452	14	20	36	80	7	13	20	40	17	9	26	65	10	2	10	22	0.45	bad responder	No	No	15	Risperidone	M	36	No	22.35	22.88
454	22	16	48	94	15	9	32	56	7	7	16	33	0	0	0	0	1	good responder	Yes	Yes	0	Risperidone	M	34	Yes	22.16	24.1
464	25	18	37	94	18	11	21	50	8	14	25	50	1	7	9	17	0.66	good responder	Yes	Yes	0	Risperidone	F	66	Yes	31.6	30.86
493	28	29	51	116	21	22	35	78	15	21	29	68	8	14	13	35	0.551282	good responder	Yes	Yes	0	Risperidone	M	50	Yes	19.72	19.11
541	16	7	30	53	9	0	14	23	13	7	25	56	6	0	9	15	0.347826	bad responder	No	No	34	Risperidone	M	53	Yes	24.82	24.82
568	21	30	43	100	14	23	27	64	16	26	28	73	9	19	12	40	0.375	bad responder	No	No	10	Risperidone	F	56	No	29.05	28.34
570	26	12	45	89	19	5	29	53	11	12	30	56	4	5	14	23	0.566038	good responder	No	No	3	Risperidone	M	36	Yes	20.42	21.11
663	23	11	22	59	16	4	6	26	10	7	18	38	3	0	2	5	0.807692	good responder	No	No	21	Risperidone	M	51	No	30.39	32.99
800	16	15	30	65	9	8	14	31	11	8	18	40	4	1	2	7	0.774194	good responder	No	No	15	Risperidone	M	58	No	20.55	24.09
