## Supplemental Table 2 for "Changes in the blood plasma lipidome associated with response to atypical antipsychotic treatments in schizophrenia"

### Sheet: Plan1
	Compound, FDR≤5%	Compound ID	Description	Fragmentation Score	Mass error (ppm)
Risperidone	m/z 874.5758	123060985	PC(18:3(9Z,12Z,15Z)/22:2(13Z,16Z))	18.3	4.25466
		123061015	PC(18:4(6Z,9Z,12Z,15Z)/22:1(11Z))	18.3	4.25466
		123061088	PC(20:0/20:5(5Z,8Z,11Z,14Z,17Z))	18.3	4.25466
		123061232	PC(20:5(5Z,8Z,11Z,14Z,17Z)/20:0)	18.3	4.25466
		123061308	PC(22:1(11Z)/18:4(6Z,9Z,12Z,15Z))	18.3	4.25466
		123061338	PC(22:2(13Z,16Z)/18:3(9Z,12Z,15Z))	18.3	4.25466
		160779888	PC(18:4(6Z,9Z,12Z,15Z)/22:1(13Z))	18.3	4.25466
		160779893	PC(20:1(11Z)/20:4(8Z,11Z,14Z,17Z))	18.3	4.25466
		160779919	PC(20:4(8Z,11Z,14Z,17Z)/20:1(11Z))	18.3	4.25466
		160779930	PC(22:1(13Z)/18:4(6Z,9Z,12Z,15Z))	18.3	4.25466
		7983305	PC(18:0/22:5(7Z,10Z,13Z,16Z,19Z))	18.3	4.25466
	m/z 800.6515	123061430	PC(O-16:0/22:2(13Z,16Z))	0	-1.62426
		123061449	PC(O-18:0/20:2(11Z,14Z))	0	-1.62426
		123061467	PC(O-20:0/18:2(9Z,12Z))	0	-1.62426
		123061512	PC(P-16:0/22:1(11Z))	0	-1.62426
		123061534	PC(P-18:0/20:1(11Z))	0	-1.62426
		123061555	PC(P-20:0/18:1(9Z))	0	-1.62426
		160779969	PC(O-18:1(9Z)/20:1(11Z))	0	-1.62426
		160779974	PC(O-18:2(9Z,12Z)/20:0)	0	-1.62426
	m/z 880.7094	123061480	PC(O-20:0/22:1(11Z))	11.7	-4.18528
		160779954	PC(O-22:0/20:1(11Z))	11.7	-4.18528
		160779972	PC(O-18:1(9Z)/24:0)	11.7	-4.18528
	m/z 832.5791	123060897	PC(18:1(9Z)/20:3(8Z,11Z,14Z))	44.2	-4.37486
		123060920	PC(18:2(9Z,12Z)/20:2(11Z,14Z))	44.2	-4.37486
		123060948	PC(18:3(6Z,9Z,12Z)/20:1(11Z))	44.2	-4.37486
		123060977	PC(18:3(9Z,12Z,15Z)/20:1(11Z))	44.2	-4.37486
		123061007	PC(18:4(6Z,9Z,12Z,15Z)/20:0)	44.2	-4.37486
		123061084	PC(20:0/18:4(6Z,9Z,12Z,15Z))	44.2	-4.37486
		123061107	PC(20:1(11Z)/18:3(6Z,9Z,12Z))	44.2	-4.37486
		123061108	PC(20:1(11Z)/18:3(9Z,12Z,15Z))	44.2	-4.37486
		123061136	PC(20:2(11Z,14Z)/18:2(9Z,12Z))	44.2	-4.37486
		123061166	PC(20:3(8Z,11Z,14Z)/18:1(9Z))	44.2	-4.37486
		123061195	PC(20:4(5Z,8Z,11Z,14Z)/18:0)	44.2	-4.37486
		123061360	PC(22:4(7Z,10Z,13Z,16Z)/16:0)	44.2	-4.37486
		160779849	PC(18:0/20:4(8Z,11Z,14Z,17Z))	44.2	-4.37486
		160779859	PC(18:1(11Z)/20:3(5Z,8Z,11Z))	44.2	-4.37486
		160779860	PC(18:1(11Z)/20:3(8Z,11Z,14Z))	44.2	-4.37486
		160779902	PC(20:3(5Z,8Z,11Z)/18:1(11Z))	44.2	-4.37486
		160779903	PC(20:3(5Z,8Z,11Z)/18:1(9Z))	44.2	-4.37486
		160779911	PC(20:3(8Z,11Z,14Z)/18:1(11Z))	44.2	-4.37486
		7983129	PC(16:0/22:4(7Z,10Z,13Z,16Z))	44.2	-4.37486
		7983289	PC(18:0/20:4(5Z,8Z,11Z,14Z))	44.2	-4.37486
		7983291	PC(18:0/20:4(8Z,10Z,12Z,14Z))	44.2	-4.37486
		7983391	PC(18:1(9Z)/20:3(5Z,8Z,11Z))	44.2	-4.37486
	m/z 692.5198	123062428	PE(20:0/12:0)	52.9	-3.84657
		123062433	PE(19:0/13:0)	52.9	-3.84657
		123062452	PE(18:0/14:0)	52.9	-3.84657
		123062460	PE(17:0/15:0)	52.9	-3.84657
		123062480	PE(15:0/17:0)	52.9	-3.84657
		123062494	PE(14:0/18:0)	52.9	-3.84657
		123062500	PE(13:0/19:0)	52.9	-3.84657
		123062505	PE(12:0/20:0)	52.9	-3.84657
		14713998	PE(16:0/16:0)	52.9	-3.84657
	m/z 892.566	160780294	PI-Cer(t18:0/20:0)	36.1	-1.88745
		160780299	PI-Cer(t20:0/18:0)	36.1	-1.88745
		160780312	PI-Cer(d18:0/20:0(2OH))	36.1	-1.88745
		160780329	PI-Cer(d20:0/18:0(2OH))	36.1	-1.88745
	m/z 831.5516	123064894	PG(O-18:0/22:6(4Z,7Z,10Z,13Z,16Z,19Z))	96.9	0.747904
		123064984	PG(P-20:0/20:5(5Z,8Z,11Z,14Z,17Z))	96.9	0.747904
	m/z 508.3747	123061593	PC(O-18:1(11Z)/0:0)	0	-2.80455
		123061594	PC(O-18:1(9Z)/0:0)	0	-2.80455
		14713969	PC(O-18:1(1E)/0:0)	0	-2.80455
		14713970	PC(P-18:0/0:0)	0	-2.80455
	m/z 840.5693	123062864	PS(16:0/22:1(11Z))	14	-3.88641
		123062887	PS(16:1(9Z)/22:0)	14	-3.88641
		123062937	PS(17:1(9Z)/21:0)	14	-3.88641
		123063132	PS(19:0/19:1(9Z))	14	-3.88641
		123063162	PS(19:1(9Z)/19:0)	14	-3.88641
		123063204	PS(20:1(11Z)/18:0)	14	-3.88641
		123063348	PS(21:0/17:1(9Z))	14	-3.88641
		123063371	PS(22:0/16:1(9Z))	14	-3.88641
		123063396	PS(22:1(11Z)/16:0)	14	-3.88641
		123063616	PS(20:0/18:1(9Z))	14	-3.88641
		123063622	PS(18:1(9Z)/20:0)	14	-3.88641
		123063626	PS(18:0/20:1(11Z))	14	-3.88641
	m/z 812.5225	123063661	PS(O-16:0/20:2(11Z,14Z))	90.3	2.96886
		123063676	PS(O-18:0/18:2(9Z,12Z))	90.3	2.96886
		123063760	PS(P-16:0/20:1(11Z))	90.3	2.96886
		123063804	PS(P-20:0/16:1(9Z))	90.3	2.96886
		123063832	PS(P-18:0/18:1(9Z))	90.3	2.96886
	m/z 907.7158	135639746	TG(13:0/20:1(11Z)/20:3(8Z,11Z,14Z))[iso6]	18.4	0.764304
	m/z 837.6211	123068785	SM(d17:1/24:1)	73.8	-4.44355
		123068786	SM(d18:2/23:0)	73.8	-4.44355
	m/z 668.4981	7850641	CerP(d18:1/18:0)	0	-1.34408
	m/z 824.575	123063664	PS(O-16:0/22:2(13Z,16Z))	99	-3.25797
		123063683	PS(O-18:0/20:2(11Z,14Z))	99	-3.25797
		123063701	PS(O-20:0/18:2(9Z,12Z))	99	-3.25797
		123063766	PS(P-16:0/22:1(11Z))	99	-3.25797
		123063788	PS(P-18:0/20:1(11Z))	99	-3.25797
		123063809	PS(P-20:0/18:1(9Z))	99	-3.25797
	m/z 613.4787	135638109	DG(12:0/22:3(10Z,13Z,16Z)/0:0)[iso2]	0	-2.67062
		135638150	DG(14:0/20:3(8Z,11Z,14Z)/0:0)[iso2]	0	-2.67062
		135638173	DG(14:1(9Z)/20:2(11Z,14Z)/0:0)[iso2]	0	-2.67062
		135638233	DG(18:3(6Z,9Z,12Z)/16:0/0:0)[iso2]	0	-2.67062
		14710876	DG(17:1(9Z)/17:2(9Z,12Z)/0:0)[iso2]	0	-2.67062
		14710883	DG(16:1(9Z)/18:2(9Z,12Z)/0:0)[iso2]	0	-2.67062
		14710884	DG(16:0/18:3(9Z,12Z,15Z)/0:0)[iso2]	0	-2.67062
	m/z 794.528	123063677	PS(O-18:0/18:3(6Z,9Z,12Z))	0	-3.36001
		123063678	PS(O-18:0/18:3(9Z,12Z,15Z))	0	-3.36001
		123063723	PS(O-16:0/20:3(8Z,11Z,14Z))	0	-3.36001
		123063761	PS(P-16:0/20:2(11Z,14Z))	0	-3.36001
		123063781	PS(P-18:0/18:2(9Z,12Z))	0	-3.36001
	m/z 868.527	123061017	PC(18:4(6Z,9Z,12Z,15Z)/22:4(7Z,10Z,13Z,16Z))	48.8	2.04223
		123061178	PC(20:3(8Z,11Z,14Z)/20:5(5Z,8Z,11Z,14Z,17Z))	48.8	2.04223
		123061235	PC(20:5(5Z,8Z,11Z,14Z,17Z)/20:3(8Z,11Z,14Z))	48.8	2.04223
		123061370	PC(22:4(7Z,10Z,13Z,16Z)/18:4(6Z,9Z,12Z,15Z))	48.8	2.04223
		123061397	PC(22:6(4Z,7Z,10Z,13Z,16Z,19Z)/18:2(9Z,12Z))	48.8	2.04223
		7983434	PC(18:2(9Z,12Z)/22:6(4Z,7Z,10Z,13Z,16Z,19Z))	48.8	2.04223
		7983534	PC(20:4(5E,8E,11E,14E)/20:4(5E,8E,11E,14E))	48.8	2.04223
		7983539	PC(20:4(5Z,8Z,11Z,14Z)/20:4(5Z,8Z,11Z,14Z))	48.8	2.04223
	m/z 870.5429	123061147	PC(20:2(11Z,14Z)/20:5(5Z,8Z,11Z,14Z,17Z))	2.12	2.33138
		123061234	PC(20:5(5Z,8Z,11Z,14Z,17Z)/20:2(11Z,14Z))	2.12	2.33138
		7983433	PC(18:2(9Z,12Z)/22:5(4Z,7Z,10Z,13Z,16Z))	2.12	2.33138
	m/z 592.4691	160780120	Cer(d14:1(4E)/20:0(2OH))	0	-1.96906
	m/z 808.5834	123060785	PC(16:1(9Z)/22:4(7Z,10Z,13Z,16Z))	0	-2.05274
		123060921	PC(18:2(9Z,12Z)/20:3(8Z,11Z,14Z))	0	-2.05274
		123060949	PC(18:3(6Z,9Z,12Z)/20:2(11Z,14Z))	0	-2.05274
		123060978	PC(18:3(9Z,12Z,15Z)/20:2(11Z,14Z))	0	-2.05274
		123061008	PC(18:4(6Z,9Z,12Z,15Z)/20:1(11Z))	0	-2.05274
		123061109	PC(20:1(11Z)/18:4(6Z,9Z,12Z,15Z))	0	-2.05274
		123061137	PC(20:2(11Z,14Z)/18:3(6Z,9Z,12Z))	0	-2.05274
		123061138	PC(20:2(11Z,14Z)/18:3(9Z,12Z,15Z))	0	-2.05274
		123061167	PC(20:3(8Z,11Z,14Z)/18:2(9Z,12Z))	0	-2.05274
		123061196	PC(20:4(5Z,8Z,11Z,14Z)/18:1(9Z))	0	-2.05274
		123061225	PC(20:5(5Z,8Z,11Z,14Z,17Z)/18:0)	0	-2.05274
		123061361	PC(22:4(7Z,10Z,13Z,16Z)/16:1(9Z))	0	-2.05274
		160779861	PC(18:1(11Z)/20:4(5Z,8Z,11Z,14Z))	0	-2.05274
		160779862	PC(18:1(11Z)/20:4(8Z,11Z,14Z,17Z))	0	-2.05274
		160779870	PC(18:1(9Z)/20:4(8Z,11Z,14Z,17Z))	0	-2.05274
		160779875	PC(18:2(9Z,12Z)/20:3(5Z,8Z,11Z))	0	-2.05274
		160779904	PC(20:3(5Z,8Z,11Z)/18:2(9Z,12Z))	0	-2.05274
		160779913	PC(20:4(5Z,8Z,11Z,14Z)/18:1(11Z))	0	-2.05274
		160779916	PC(20:4(8Z,11Z,14Z,17Z)/18:1(11Z))	0	-2.05274
		7983132	PC(16:0/22:5(4Z,7Z,10Z,13Z,16Z))	0	-2.05274
		7983134	PC(16:0/22:5(7Z,10Z,13Z,16Z,19Z))	0	-2.05274
		7983292	PC(18:0/20:5(5Z,8Z,11Z,14Z,17Z))	0	-2.05274
		7983294	PC(18:0/20:5(9Z,11Z,13Z,15Z,17Z))	0	-2.05274
		7983392	PC(18:1(9Z)/20:4(5Z,8Z,11Z,14Z))	0	-2.05274
	m/z 645.485	123067151	PA(O-16:0/17:2(9Z,12Z))	0	-0.52259
		123067245	PA(P-16:0/17:1(9Z))	0	-0.52259
Olanzapine	m/z 703.561	123067175	PA(O-18:0/19:1(9Z))	0	-3.67209
		123067191	PA(O-20:0/17:1(9Z))	0	-3.67209
		123067258	PA(P-16:0/21:0)	0	-3.67209
		123067279	PA(P-18:0/19:0)	0	-3.67209
		123067299	PA(P-20:0/17:0)	0	-3.67209
	m/z 813.5488	123062889	PS(16:1(9Z)/22:2(13Z,16Z))	79.3	-3.90644
		123062999	PS(18:1(9Z)/20:2(11Z,14Z))	79.3	-3.90644
		123063022	PS(18:2(9Z,12Z)/20:1(11Z))	79.3	-3.90644
		123063050	PS(18:3(6Z,9Z,12Z)/20:0)	79.3	-3.90644
		123063078	PS(18:3(9Z,12Z,15Z)/20:0)	79.4	-3.90644
		123063183	PS(20:0/18:3(6Z,9Z,12Z))	79.3	-3.90644
		123063184	PS(20:0/18:3(9Z,12Z,15Z))	79.4	-3.90644
		123063206	PS(20:1(11Z)/18:2(9Z,12Z))	79.3	-3.90644
		123063235	PS(20:2(11Z,14Z)/18:1(9Z))	79.3	-3.90644
		123063265	PS(20:3(8Z,11Z,14Z)/18:0)	79.3	-3.90644
		123063428	PS(22:2(13Z,16Z)/16:1(9Z))	79.3	-3.90644
		123063550	PS(18:0/20:3(8Z,11Z,14Z))	79.3	-3.90644
	m/z 771.5408	123063678	PS(O-18:0/18:3(9Z,12Z,15Z))	83.4	-0.851172
	m/z 825.5735	123066712	PA(20:1(11Z)/22:0)	81.4	-4.42599
		123067107	PA(22:0/20:1(11Z))	81.4	-4.42599
	m/z 874.5758	123060985	PC(18:3(9Z,12Z,15Z)/22:2(13Z,16Z))	18.3	4.25466
		123061015	PC(18:4(6Z,9Z,12Z,15Z)/22:1(11Z))	18.3	4.25466
		123061088	PC(20:0/20:5(5Z,8Z,11Z,14Z,17Z))	18.3	4.25466
		123061232	PC(20:5(5Z,8Z,11Z,14Z,17Z)/20:0)	18.3	4.25466
		123061308	PC(22:1(11Z)/18:4(6Z,9Z,12Z,15Z))	18.3	4.25466
		123061338	PC(22:2(13Z,16Z)/18:3(9Z,12Z,15Z))	18.3	4.25466
		160779888	PC(18:4(6Z,9Z,12Z,15Z)/22:1(13Z))	18.3	4.25466
		160779893	PC(20:1(11Z)/20:4(8Z,11Z,14Z,17Z))	18.3	4.25466
		160779919	PC(20:4(8Z,11Z,14Z,17Z)/20:1(11Z))	18.3	4.25466
		160779930	PC(22:1(13Z)/18:4(6Z,9Z,12Z,15Z))	18.3	4.25466
		7983305	PC(18:0/22:5(7Z,10Z,13Z,16Z,19Z))	18.3	4.25466
	m/z 592.4691	160780120	Cer(d14:1(4E)/20:0(2OH))	0	-1.96906
	m/z 1578.1972	123064827	PG(O-16:0/22:2(13Z,16Z))	0	2.32623
		123064846	PG(O-18:0/20:2(11Z,14Z))	0	2.32623
		123064864	PG(O-20:0/18:2(9Z,12Z))	0	2.32623
		123064929	PG(P-16:0/22:1(11Z))	0	2.32623
		123064951	PG(P-18:0/20:1(11Z))	0	2.32623
		123064972	PG(P-20:0/18:1(9Z))	0	2.32623
	m/z 832.5791	123060897	PC(18:1(9Z)/20:3(8Z,11Z,14Z))	44.2	-4.37486
		123060920	PC(18:2(9Z,12Z)/20:2(11Z,14Z))	44.2	-4.37486
		123060948	PC(18:3(6Z,9Z,12Z)/20:1(11Z))	44.2	-4.37486
		123060977	PC(18:3(9Z,12Z,15Z)/20:1(11Z))	44.2	-4.37486
		123061007	PC(18:4(6Z,9Z,12Z,15Z)/20:0)	44.2	-4.37486
		123061084	PC(20:0/18:4(6Z,9Z,12Z,15Z))	44.2	-4.37486
		123061107	PC(20:1(11Z)/18:3(6Z,9Z,12Z))	44.2	-4.37486
		123061108	PC(20:1(11Z)/18:3(9Z,12Z,15Z))	44.2	-4.37486
		123061136	PC(20:2(11Z,14Z)/18:2(9Z,12Z))	44.2	-4.37486
		123061166	PC(20:3(8Z,11Z,14Z)/18:1(9Z))	44.2	-4.37486
		123061195	PC(20:4(5Z,8Z,11Z,14Z)/18:0)	44.2	-4.37486
		123061360	PC(22:4(7Z,10Z,13Z,16Z)/16:0)	44.2	-4.37486
		160779849	PC(18:0/20:4(8Z,11Z,14Z,17Z))	44.2	-4.37486
		160779859	PC(18:1(11Z)/20:3(5Z,8Z,11Z))	44.2	-4.37486
		160779860	PC(18:1(11Z)/20:3(8Z,11Z,14Z))	44.2	-4.37486
		160779902	PC(20:3(5Z,8Z,11Z)/18:1(11Z))	44.2	-4.37486
		160779903	PC(20:3(5Z,8Z,11Z)/18:1(9Z))	44.2	-4.37486
		160779911	PC(20:3(8Z,11Z,14Z)/18:1(11Z))	44.2	-4.37486
		7983129	PC(16:0/22:4(7Z,10Z,13Z,16Z))	44.2	-4.37486
		7983289	PC(18:0/20:4(5Z,8Z,11Z,14Z))	44.2	-4.37486
		7983291	PC(18:0/20:4(8Z,10Z,12Z,14Z))	44.2	-4.37486
		7983391	PC(18:1(9Z)/20:3(5Z,8Z,11Z))	44.2	-4.37486
	m/z 1614.1426	123061923	PE(18:2(9Z,12Z)/22:2(13Z,16Z))	46.2	-1.42078
		123061952	PE(18:3(6Z,9Z,12Z)/22:1(11Z))	46.2	-1.42078
		123061980	PE(18:3(9Z,12Z,15Z)/22:1(11Z))	46.2	-1.42078
		123062010	PE(18:4(6Z,9Z,12Z,15Z)/22:0)	46.2	-1.42078
		123062108	PE(20:1(11Z)/20:3(8Z,11Z,14Z))	46.2	-1.42078
		123062138	PE(20:2(11Z,14Z)/20:2(11Z,14Z))	46.2	-1.42078
		123062168	PE(20:3(8Z,11Z,14Z)/20:1(11Z))	46.2	-1.42078
		123062197	PE(20:4(5Z,8Z,11Z,14Z)/20:0)	46.2	-1.42078
		123062273	PE(22:0/18:4(6Z,9Z,12Z,15Z))	46.2	-1.42078
		123062300	PE(22:1(11Z)/18:3(6Z,9Z,12Z))	46.2	-1.42078
		123062301	PE(22:1(11Z)/18:3(9Z,12Z,15Z))	46.2	-1.42078
		123062330	PE(22:2(13Z,16Z)/18:2(9Z,12Z))	46.2	-1.42078
		123062359	PE(22:4(7Z,10Z,13Z,16Z)/18:0)	46.2	-1.42078
		123062423	PE(20:0/20:4(5Z,8Z,11Z,14Z))	46.2	-1.42078
		123062446	PE(18:0/22:4(7Z,10Z,13Z,16Z))	46.2	-1.42078
Quetiapine	m/z 749.5304	123063890	PG(12:0/22:1(11Z))	0	-3.06858
		123063927	PG(14:0/20:1(11Z))	0	-3.06858
		123063952	PG(14:1(9Z)/20:0)	0	-3.06858
		123063974	PG(15:0/19:1(9Z))	0	-3.06858
		123064003	PG(15:1(9Z)/19:0)	0	-3.06858
		123064036	PG(16:1(9Z)/18:0)	0	-3.06858
		123064056	PG(17:0/17:1(9Z))	0	-3.06858
		123064081	PG(17:1(9Z)/17:0)	0	-3.06858
		123064282	PG(19:0/15:1(9Z))	0	-3.06858
		123064309	PG(19:1(9Z)/15:0)	0	-3.06858
		123064336	PG(20:0/14:1(9Z))	0	-3.06858
		123064355	PG(20:1(11Z)/14:0)	0	-3.06858
		123064550	PG(22:1(11Z)/12:0)	0	-3.06858
		123064712	PG(18:0/16:1(9Z))	0	-3.06858
		123064787	PG(18:1(9Z)/16:0)	0	-3.06858
		14714380	PG(16:0/18:1(11Z))	0	-3.06858
		160780068	PG(16:0/18:1(9Z))	0	-3.06858
		4266287	PG(16:0/18:1(9Z))	0	-3.06858
	m/z 909.5424	123065322	PI(18:1(9Z)/20:3(8Z,11Z,14Z))	40.3	-4.45752
		123065345	PI(18:2(9Z,12Z)/20:2(11Z,14Z))	40.3	-4.45752
		123065373	PI(18:3(6Z,9Z,12Z)/20:1(11Z))	40.3	-4.45752
		123065401	PI(18:3(9Z,12Z,15Z)/20:1(11Z))	40.3	-4.45752
		123065431	PI(18:4(6Z,9Z,12Z,15Z)/20:0)	40.3	-4.45752
		123065529	PI(20:1(11Z)/18:3(6Z,9Z,12Z))	40.3	-4.45752
		123065530	PI(20:1(11Z)/18:3(9Z,12Z,15Z))	40.3	-4.45752
		123065558	PI(20:2(11Z,14Z)/18:2(9Z,12Z))	40.3	-4.45752
		123065588	PI(20:3(8Z,11Z,14Z)/18:1(9Z))	40.3	-4.45752
		123065617	PI(20:4(5Z,8Z,11Z,14Z)/18:0)	40.3	-4.45752
		123065781	PI(22:4(7Z,10Z,13Z,16Z)/16:0)	40.3	-4.45752
		123065940	PI(20:0/18:4(6Z,9Z,12Z,15Z))	40.3	-4.45752
		123065958	PI(16:0/22:4(7Z,10Z,13Z,16Z))	40.3	-4.45752
		74380463	PI(18:0/20:4(5Z,8Z,11Z,14Z))	40.3	-4.45752
	m/z 812.5225	123063661	PS(O-16:0/20:2(11Z,14Z))	90.3	2.96886
		123063676	PS(O-18:0/18:2(9Z,12Z))	90.3	2.96886
		123063760	PS(P-16:0/20:1(11Z))	90.3	2.96886
		123063804	PS(P-20:0/16:1(9Z))	90.3	2.96886
		123063832	PS(P-18:0/18:1(9Z))	90.3	2.96886
	m/z 792.578	123068820	GlcCer(d18:2/20:0)	5.7	3.95945
		160780436	GlcCer(d14:1/24:1)	5.7	3.95945
		160780448	GlcCer(d14:2(4E,6E)/24:0)	5.7	3.95945
		160780454	GlcCer(d16:2(4E,6E)/22:0)	5.7	3.95945
	m/z 832.5791	123060897	PC(18:1(9Z)/20:3(8Z,11Z,14Z))	44.2	-4.37486
		123060920	PC(18:2(9Z,12Z)/20:2(11Z,14Z))	44.2	-4.37486
		123060948	PC(18:3(6Z,9Z,12Z)/20:1(11Z))	44.2	-4.37486
		123060977	PC(18:3(9Z,12Z,15Z)/20:1(11Z))	44.2	-4.37486
		123061007	PC(18:4(6Z,9Z,12Z,15Z)/20:0)	44.2	-4.37486
		123061084	PC(20:0/18:4(6Z,9Z,12Z,15Z))	44.2	-4.37486
		123061107	PC(20:1(11Z)/18:3(6Z,9Z,12Z))	44.2	-4.37486
		123061108	PC(20:1(11Z)/18:3(9Z,12Z,15Z))	44.2	-4.37486
		123061136	PC(20:2(11Z,14Z)/18:2(9Z,12Z))	44.2	-4.37486
		123061166	PC(20:3(8Z,11Z,14Z)/18:1(9Z))	44.2	-4.37486
		123061195	PC(20:4(5Z,8Z,11Z,14Z)/18:0)	44.2	-4.37486
		123061360	PC(22:4(7Z,10Z,13Z,16Z)/16:0)	44.2	-4.37486
		160779849	PC(18:0/20:4(8Z,11Z,14Z,17Z))	44.2	-4.37486
		160779859	PC(18:1(11Z)/20:3(5Z,8Z,11Z))	44.2	-4.37486
		160779860	PC(18:1(11Z)/20:3(8Z,11Z,14Z))	44.2	-4.37486
		160779902	PC(20:3(5Z,8Z,11Z)/18:1(11Z))	44.2	-4.37486
		160779903	PC(20:3(5Z,8Z,11Z)/18:1(9Z))	44.2	-4.37486
		160779911	PC(20:3(8Z,11Z,14Z)/18:1(11Z))	44.2	-4.37486
		7983129	PC(16:0/22:4(7Z,10Z,13Z,16Z))	44.2	-4.37486
		7983289	PC(18:0/20:4(5Z,8Z,11Z,14Z))	44.2	-4.37486
		7983291	PC(18:0/20:4(8Z,10Z,12Z,14Z))	44.2	-4.37486
		7983391	PC(18:1(9Z)/20:3(5Z,8Z,11Z))	44.2	-4.37486
	m/z 1614.1426	123060717	PC(15:0/22:4(7Z,10Z,13Z,16Z))	27.6	-1.42078
		123061923	PE(18:2(9Z,12Z)/22:2(13Z,16Z))	46.2	-1.42078
		123061952	PE(18:3(6Z,9Z,12Z)/22:1(11Z))	46.2	-1.42078
		123061980	PE(18:3(9Z,12Z,15Z)/22:1(11Z))	46.2	-1.42078
		123062010	PE(18:4(6Z,9Z,12Z,15Z)/22:0)	46.2	-1.42078
		123062108	PE(20:1(11Z)/20:3(8Z,11Z,14Z))	46.2	-1.42078
		123062138	PE(20:2(11Z,14Z)/20:2(11Z,14Z))	46.2	-1.42078
		123062168	PE(20:3(8Z,11Z,14Z)/20:1(11Z))	46.2	-1.42078
		123062197	PE(20:4(5Z,8Z,11Z,14Z)/20:0)	46.2	-1.42078
		123062273	PE(22:0/18:4(6Z,9Z,12Z,15Z))	46.2	-1.42078
		123062300	PE(22:1(11Z)/18:3(6Z,9Z,12Z))	46.2	-1.42078
		123062301	PE(22:1(11Z)/18:3(9Z,12Z,15Z))	46.2	-1.42078
		123062330	PE(22:2(13Z,16Z)/18:2(9Z,12Z))	46.2	-1.42078
		123062359	PE(22:4(7Z,10Z,13Z,16Z)/18:0)	46.2	-1.42078
		123062423	PE(20:0/20:4(5Z,8Z,11Z,14Z))	46.2	-1.42078
		123062446	PE(18:0/22:4(7Z,10Z,13Z,16Z))	46.2	-1.42078
